# Informed dimension reduction of clinically-related genome-wide association summary data characterises cross-trait axes of genetic risk

**DOI:** 10.1101/2020.01.14.905869

**Authors:** Oliver S Burren, Guillermo Reales, Limy Wong, John Bowes, James C Lee, Anne Barton, Paul A Lyons, Kenneth GC Smith, Wendy Thomson, Paul DW Kirk, Chris Wallace

## Abstract

Integration of genome-wide association study (GWAS) data has been used to generate new hypotheses of biological mechanism, aetiological relationships between traits, or test causality of one factor for another. However, such approaches have typically been limited to pairwise comparisons of traits. We propose a generally applicable method, that exploits ideas from Bayesian genetic fine mapping to define a “lens” that focuses relevant variants before dimension reduction of a set of related GWAS summary statistics. We applied this technique to immune-mediated diseases, deriving 13 components which summarise the multidimensional patterns of genetic risk. Projection of independent datasets demonstrated the specificity and accuracy of our reduced dimension basis, enabled us to functionally characterise individual components, identify disease-discriminating components and suggest novel associations in rare diseases where classical GWAS approaches are challenging. Our approach summarises the genetic architectures underlying any range of aetiologically-related traits in fewer dimensions, facilitating more nuanced multidimensional comparative analyses.

---

The collected summary data of genome-wide association studies (GWAS) represent, in a compressed form, assays of thousands of phenotypes across millions of common genetic variants. Analysed individually, GWAS have elucidated the polygenic component of common human diseases^1^ and comparative studies of summary GWAS results have highlighted a shared genetic aetiology across different diseases.^2^ However, comprehensive overviews of sharing between multiple diseases are made difficult by the dimension of these statistics (100,000s of SNPs), the complex patterns that exist, and the limitation that while all dimensions carry information about technical differences between studies (DNA storage, processing, and population sampling), only a minority carry detectable information about disease risk. Therefore, such analyses have typically been approached from one of two angles: a variant-by-variant analysis across multiple diseases focusing on individual variants in turn,^3,4^ or pairwise analysis of diseases across multiple variants at a regional or genome-wide level.^5,6^ Both approaches have limitations. Different patterns of sharing identified at different variants make generalisations about inter-disease relationships difficult, while disease-pairwise approaches make comparison of more than two diseases challenging. Thus, a need exists to represent a multi-dimensional view of shared genetic architectures between multiple diseases.

The GWAS approach explicitly accounts for the number of tests (SNPs) by requiring successively larger samples (tens of thousands). Large samples present an insurmountable barrier for rare diseases, where efforts have instead focused on searching for rare variants of high penetrance through whole exome^7^ or whole genome^8,9^ sequencing. Despite this, moderate-sized GWAS-style studies of rare diseases have found both polygenic association with common variants^9,10^ and evidence for differential genetic associations between clinical subtypes of these rare diseases.^11^ Thus, a need also exists to democratise GWAS to less common diseases, which may be possible by considering them in the context of commoner, yet related diseases.

We propose studying multifactorial genetic risks of related diseases in an informed dimension-reduction approach based on matrix decomposition. Matrix decomposition, for example via principal component analysis (PCA), expresses a matrix as the product of two smaller matrices, and has been used extensively in genetics to summarise population structure and address its confounding effects in association studies.^12^ It has also been used to explore structure in genetic association with multiple traits, either from different studies through aggregated signals across SNPs according to physical proximity to genes^13^ or using a linkage disequilibrium (LD) independent subset of SNPs from a single cohort^14^ In either case, the reduced dimensional space was used to explore the same datasets as used to define it, with two implications. First, GWAS summary statistics are a composite of biological signal, technical noise, and sampling variation. Decomposition aims to find axes that maximise variance explained in the input datasets, and cannot distinguish between these three sources of variability. We therefore expect it to magnify technical and random differences as well as biological, a problem related to over-fitting in high-dimensional datasets. Second, there is no treatment of uncertainty in the reduced dimension space, meaning we can measure the distance between diseases, but not test whether that difference is non-zero.

Here we propose augmenting PCA of GWAS summary statistics by a Bayesian shrinkage approach that mitigates overfitting. Our central aim is to define a reduced dimension space, with axes that describe different patterns of genetic susceptibility corresponding to underlying biological risk factors. In a transfer learning paradigm, we can project independent datasets into this space, allowing us to study the distinct and shared genetic contributions to related diseases, and use standard statistical techniques to test for genetic association of rare diseases or genetic differences between disease subtypes. We use immune-mediated diseases (IMD) as a paradigm for a set of traits with established aetiological overlap^2^ to highlight the potential uses of this method.
