## Supplementary Tables 1-7 for "Informed dimension reduction of clinically-related genome-wide association summary data characterises cross-trait axes of genetic risk"

### Sheet: Supp.Table 1- Basis Traits
Trait	Label	First Author	Reference	N0	N1	URL
IgA Nephropathy	IgA_NEPH	Kiryluk	25305756	3952	2747
Systemic lupus erythematosus	SLE	Bentham	26502338	6959	4036	https://genetics.opentargets.org/immunobase
Latent autoimmune diabetes in adults	LADA	Cousminer	30254083	8581	2634
Primary biliary cholangitis	PBC	Cordell	26394269	10475	2764	https://genetics.opentargets.org/immunobase
Type 1 diabetes	T1D	Cooper	https://doi.org/10.1101/120022	8829	5913	https://genetics.opentargets.org/immunobase
Primary sclerosing cholangitis	PSC	Ji	27992413	12019	2871	https://genetics.opentargets.org/immunobase
Coeliac disease	CEL	Dubois	20190752	10750	4533	https://genetics.opentargets.org/immunobase
Multiple sclerosis	MS	IMSGC	21833088	17376	9772	https://genetics.opentargets.org/immunobase
Vitiligo	Vitiligo	Jin	27723757	37405	2853	ftp://ftp.ebi.ac.uk/pub/databases/gwas/summary_statistics/JinY_27723757_GCST004785
Crohn's disease	CD	de Lange	28067908	28072	12194	https://genetics.opentargets.org/immunobase
Ulcerative colitis	UC	de Lange	28067908	33609	12366	https://genetics.opentargets.org/immunobase
Rheumatoid arthritis	RA	Okada	24390342	42923	14361	https://genetics.opentargets.org/immunobase
Asthma	asthma	Demenais	29273806	107715	19954	ftp://ftp.ebi.ac.uk/pub/databases/gwas/summary_statistics/DemenaisF_29273806_GCST006862
Supplementary Table 1: Immune-mediated diseases used to construct basis. Reference is the pubmed ID for the study where available or a DOI where the study is unpublished. N0 and N1 indicate the number of cases and controls respectively. Where URL is blank, summary GWAS data was shared by the authors but is not available publicly.
			ß

### Sheet: Supp.Table 2 - UKBB Neale
Category	Trait	N0	N1	IMD
Self-reported disease	femoral.hernia	361039	102	0
Self-reported disease	gastroenteritis.dysentry	361037	104	0
Self-reported disease	neurological.injury.trauma	361037	104	0
Self-reported disease	bursitis	361036	105	0
Self-reported disease	myasthenia.gravis	361036	105	1
Self-reported disease	pyloric.stenosis	361036	105	0
Self-reported disease	vitiligo	361036	105	1
Self-reported disease	mitral.regurgitation...incompetence	361034	107	0
Self-reported disease	benign...essential.tremor	361031	110	0
Self-reported disease	brain.haemorrhage	361031	110	0
Self-reported disease	spinal.stenosis	361031	110	0
Self-reported disease	nephritis	361026	115	0
Self-reported disease	fracture.ulna	361023	118	0
Self-reported disease	benign.neuroma	361021	120	0
Self-reported disease	interstitial.lung.disease	361020	121	0
Self-reported disease	scleroderma.systemic.sclerosis	361020	121	1
Self-reported disease	blepharitis...eyelid.infection	361018	123	0
Self-reported disease	cerebral.palsy	361018	123	0
Self-reported disease	chronic.skin.ulcers	361018	123	0
Self-reported disease	diabetic.neuropathy.ulcers	361018	123	0
Self-reported disease	lichen.sclerosis	361018	123	0
Self-reported disease	chronic.degenerative.neurological.problem	361017	124	0
Self-reported disease	parathyroid.gland.problem..not.cancer.	361016	125	0
Self-reported disease	optic.neuritis	361012	129	0
Self-reported disease	hypopituitarism	361008	133	0
Self-reported disease	hepatitis.a	361003	138	0
Self-reported disease	rectal.prolapse	361003	138	0
Self-reported disease	fracture.metatarsal	361002	139	0
Self-reported disease	gastrointestinal.bleeding	360999	142	0
Self-reported disease	myositis.myopathy	360996	145	1
Self-reported disease	plantar.fascitis	360995	146	0
Self-reported disease	fracture.face...orbit...eye.socket	360993	148	0
Self-reported disease	asbestosis	360991	150	0
Self-reported disease	emphysema	360991	150	0
Self-reported disease	inflammatory.bowel.disease	360991	150	0
Self-reported disease	fracture.pelvis	360990	151	0
Self-reported disease	bowel...intestinal.obstruction	360988	153	0
Self-reported disease	food.intolerance	360987	154	0
Self-reported disease	herpes.simplex	360987	154	0
Self-reported disease	subdural.haemorrhage.haematoma	360987	154	0
Self-reported disease	vocal.cord.polyp	360987	154	0
Self-reported disease	connective.tissue.disorder	360986	155	0
Self-reported disease	iritis	360986	155	0
Self-reported disease	lichen.planus	360986	155	0
Self-reported disease	vasculitis	360985	156	1
Self-reported disease	pneumothorax	360984	157	0
Self-reported disease	trigemminal.neuralgia	360984	157	0
Self-reported disease	adrenocortical.insufficiency.addison.s.disease	360983	158	1
Self-reported disease	polycythaemia.vera	360982	159	0
Self-reported disease	fracture.jaw	360976	165	0
Self-reported disease	fracture.radius	360976	165	0
Self-reported disease	acute.infective.polyneuritis.guillain.barre.syndrome	360971	170	1
Self-reported disease	renal.kidney.failure	360970	171	0
Self-reported disease	retinal.artery.vein.occlusion	360969	172	0
Self-reported disease	lymphoedema	360961	180	0
Self-reported disease	thyroiditis	360961	180	0
Self-reported disease	renal.failure.requiring.dialysis	360960	181	0
Self-reported disease	deliberate.self.harm.suicide.attempt	360954	187	0
Self-reported disease	anal.fissure	360953	188	0
Self-reported disease	labyrinthitis	360953	188	0
Self-reported disease	otosclerosis	360952	189	0
Self-reported disease	svt...supraventricular.tachycardia	360952	189	0
Self-reported disease	fracture.hand	360950	191	0
Self-reported disease	tennis.elbow...lateral.epicondylitis	360950	191	0
Self-reported disease	allergy.to.house.dust.mite	360940	201	1
Self-reported disease	gall.bladder.disease	360939	202	0
Self-reported disease	pericardial.problem	360939	202	0
Self-reported disease	fracture.shoulder...scapula	360936	205	0
Self-reported disease	peripheral.nerve.disorder	360935	206	0
Self-reported disease	acne.acne.vulgaris	360932	209	0
Self-reported disease	fracture.shaft.of.femur	360930	211	0
Self-reported disease	macular.degeneration	360929	212	0
Self-reported disease	tendonitis...tendinitis...tenosynovitis	360925	216	0
Self-reported disease	oesophageal.disorder	360922	219	0
Self-reported disease	peripheral.nerve.injury	360914	227	0
Self-reported disease	urticaria	360912	229	0
Self-reported disease	cellulitis	360909	232	0
Self-reported disease	cranial.nerve.problem.palsy	360909	232	0
Self-reported disease	abdominal.hernia	360907	234	0
Self-reported disease	fracture.patella...knee	360906	235	0
Self-reported disease	pituitary.adenoma.tumour	360904	237	0
Self-reported disease	encephalitis	360903	238	0
Self-reported disease	septicaemia...sepsis	360903	238	0
Self-reported disease	fracture.foot	360901	240	0
Self-reported disease	fracture.neck.of.femur...hip	360895	246	0
Self-reported disease	heart.failure.pulmonary.odema	360894	247	0
Self-reported disease	scoliosis	360894	247	0
Self-reported disease	fracture.toe	360891	250	0
Self-reported disease	polycystic.kidney	360890	251	0
Self-reported disease	ureteric.obstruction.hydronephrosis	360888	253	0
Self-reported disease	cerebral.aneurysm	360885	256	0
Self-reported disease	polio...poliomyelitis	360885	256	0
Self-reported disease	liver.failure.cirrhosis	360877	264	0
Self-reported disease	dupuytren.s.contracture	360876	265	0
Self-reported disease	post.traumatic.stress.disorder	360875	266	0
Self-reported disease	fracture.skull...head	360873	268	0
Self-reported disease	fracture.vertebra...crush.fracture...vertebral.collapse	360866	275	0
Self-reported disease	leg.claudication..intermittent.claudication	360864	277	0
Self-reported disease	hiv.aids	360856	285	0
Self-reported disease	constipation	360855	286	0
Self-reported disease	anorexia.bulimia.other.eating.disorder	360851	290	0
Self-reported disease	renal.failure.not.requiring.dialysis	360846	295	0
Self-reported disease	jaundice..unknown.cause.	360845	296	0
Self-reported disease	cystitis	360842	299	0
Self-reported disease	cardiomyopathy	360830	311	0
Self-reported disease	low.platelets.platelet.disorder	360827	314	0
Self-reported disease	hereditary.genetic.haematological.disorder	360825	316	0
Self-reported disease	neck.problem.injury	360824	317	0
Self-reported disease	type.1.diabetes	360823	318	1
Self-reported disease	throat.or.larynx.disorder	360816	325	0
Self-reported disease	shingles	360814	327	0
Self-reported disease	umbilical.hernia	360813	328	0
Self-reported disease	disc.problem	360812	329	0
Self-reported disease	subarachnoid.haemorrhage	360804	337	0
Self-reported disease	burns	360803	338	0
Self-reported disease	sjogren.s.syndrome.sicca.syndrome	360803	338	1
Self-reported disease	thyroid.goitre	360794	347	0
Self-reported disease	clotting.disorder.excessive.bleeding	360787	354	0
Self-reported disease	insomnia	360786	355	0
Self-reported disease	bell.s.palsy.facial.nerve.palsy	360783	358	0
Self-reported disease	eye.infection	360782	359	0
Self-reported disease	spinal.cord.disorder	360779	362	0
Self-reported disease	psychological.psychiatric.problem	360778	363	0
Self-reported disease	fracture.rib	360773	368	0
Self-reported disease	non.infective.hepatitis	360767	374	0
Self-reported disease	raynaud.s.phenomenon.disease	360766	375	0
Self-reported disease	fracture.fibula	360764	377	0
Self-reported disease	cholecystitis	360760	381	0
Self-reported disease	peptic.ulcer	360760	381	0
Self-reported disease	schizophrenia	360750	391	0
Self-reported disease	hepatitis	360745	396	0
Self-reported disease	fracture.finger	360743	398	0
Self-reported disease	whooping.cough...pertussis	360734	407	0
Self-reported disease	fracture.clavicle...collar.bone	360732	409	0
Self-reported disease	systemic.lupus.erythematosis.sle	360726	415	1
Self-reported disease	other.abdominal.problem	360719	422	0
Self-reported disease	malaria	360713	428	0
Self-reported disease	stress	360713	428	0
Self-reported disease	vertigo	360710	431	0
Self-reported disease	scarlet.fever...scarlatina	360706	435	0
Self-reported disease	rubella...german.measles	360698	443	0
Self-reported disease	fracture.tibia	360697	444	0
Self-reported disease	dyspepsia...indigestion	360686	455	0
Self-reported disease	infectious.mononucleosis...glandular.fever...epstein.barr.virus..ebv.	360677	464	0
Self-reported disease	fracture.nose	360647	494	0
Self-reported disease	dry.eyes	360626	515	0
Self-reported disease	peripheral.neuropathy	360621	520	0
Self-reported disease	fibromyalgia	360608	533	0
Self-reported disease	eye.trauma	360599	542	0
Self-reported disease	alcohol.dependency	360580	561	0
Self-reported disease	osteomyelitis	360577	564	0
Self-reported disease	irregular.heart.beat	360576	565	0
Self-reported disease	gastritis.gastric.erosions	360575	566	0
Self-reported disease	nervous.breakdown	360573	568	0
Self-reported disease	blistering.desquamating.skin.disorder	360562	579	0
Self-reported disease	spinal.injury	360558	583	0
Self-reported disease	rosacea	360556	585	0
Self-reported disease	anaemia	360539	602	0
Self-reported disease	carpal.tunnel.syndrome	360536	605	0
Self-reported disease	tinnitus...tiniitis	360521	620	0
Self-reported disease	other.respiratory.problems	360513	628	0
Self-reported disease	retinal.problem	360510	631	0
Self-reported disease	liver.biliary.pancreas.problem	360506	635	0
Self-reported disease	parkinsons.disease	360489	652	0
Self-reported disease	peripheral.vascular.disease	360477	664	0
Self-reported disease	disc.degeneration	360474	667	0
Self-reported disease	diabetic.eye.disease	360442	699	0
Self-reported disease	sarcoidosis	360436	705	1
Self-reported disease	psoriatic.arthropathy	360429	712	1
Self-reported disease	polymyalgia.rheumatica	360388	753	0
Self-reported disease	fracture.upper.arm...humerus...elbow	360377	764	0
Self-reported disease	infective.viral.hepatitis	360373	768	0
Self-reported disease	pancreatitis	360364	777	0
Self-reported disease	fracture.forearm...wrist	360363	778	0
Self-reported disease	stomach.disorder	360362	779	0
Self-reported disease	mumps...epidemic.parotitis	360347	794	0
Self-reported disease	bone.disorder	360314	827	0
Self-reported disease	fracture.wrist...colles.fracture	360302	839	0
Self-reported disease	spontaneous.pneumothorax.recurrent.pneumothorax	360270	871	0
Self-reported disease	bronchiectasis	360265	876	0
Self-reported disease	osteopenia	360242	899	0
Self-reported disease	colitis.not.crohns.or.ulcerative.colitis	360182	959	1
Self-reported disease	haemorrhoids...piles	360182	959	0
Self-reported disease	thyroid.problem..not.cancer.	360182	959	0
Self-reported disease	helicobacter.pylori	360136	1005	0
Self-reported disease	mania.bipolar.disorder.manic.depression	360133	1008	0
Self-reported disease	meniere.s.disease	360110	1031	0
Self-reported disease	ankylosing.spondylitis	360103	1038	1
Self-reported disease	rheumatic.fever	360080	1061	0
Self-reported disease	trapped.nerve.compressed.nerve	360068	1073	0
Self-reported disease	rectal.or.colon.adenoma.polyps	360053	1088	0
Self-reported disease	crohns.disease	360045	1096	1
Self-reported disease	pernicious.anaemia	360032	1109	1
Self-reported disease	oesophagitis.barretts.oesophagus	359997	1144	0
Self-reported disease	sleep.apnoea	359978	1163	0
Self-reported disease	heart.cardiac.problem	359965	1176	0
Self-reported disease	joint.pain	359932	1209	0
Self-reported disease	retinal.detachment	359922	1219	0
Self-reported disease	pleurisy	359921	1220	0
Self-reported disease	head.injury	359911	1230	0
Self-reported disease	urinary.frequency...incontinence	359889	1252	0
Self-reported disease	measles...morbillivirus	359884	1257	0
Self-reported disease	peritonitis	359880	1261	0
Self-reported disease	chronic.obstructive.airways.disease.copd	359856	1285	0
Self-reported disease	varicose.veins	359842	1299	0
Self-reported disease	multiple.sclerosis	359815	1326	1
Self-reported disease	transient.ischaemic.attack..tia.	359772	1369	0
Self-reported disease	nasal.sinus.disorder	359745	1396	0
Self-reported disease	chickenpox	359701	1440	0
Self-reported disease	fracture.lower.leg...ankle	359670	1471	0
Self-reported disease	inguinal.hernia	359644	1497	0
Self-reported disease	duodenal.ulcer	359642	1499	0
Self-reported disease	other.renal.kidney.problem	359637	1504	0
Self-reported disease	other.neurological.problem	359633	1508	0
Self-reported disease	meningitis	359626	1515	0
Self-reported disease	malabsorption.coeliac.disease	359554	1587	1
Self-reported disease	nasal.polyps	359554	1587	0
Self-reported disease	allergy.or.anaphylactic.reaction.to.food	359520	1621	1
Self-reported disease	essential.hypertension	359483	1658	0
Self-reported disease	chronic.fatigue.syndrome	359482	1659	0
Self-reported disease	urinary.tract.infection.kidney.infection	359443	1698	0
Self-reported disease	joint.disorder	359398	1743	0
Self-reported disease	tuberculosis..tb.	359373	1768	0
Self-reported disease	ulcerative.colitis	359225	1916	1
Self-reported disease	back.pain	359204	1937	0
Self-reported disease	iron.deficiency.anaemia	359153	1988	0
Self-reported disease	heart.arrhythmia	359128	2013	0
Self-reported disease	bladder.problem..not.cancer.	359001	2140	0
Self-reported disease	chronic.sinusitis	358884	2257	0
Self-reported disease	other.joint.disorder	358865	2276	0
Self-reported disease	type.2.diabetes	358849	2292	0
Self-reported disease	heart.valve.problem.heart.murmur	358688	2453	0
Self-reported disease	cervical.spondylosis	358631	2510	0
Self-reported disease	gastric.stomach.ulcers	358579	2562	0
Self-reported disease	tonsiltis	358572	2569	0
Self-reported disease	allergy.hypersensitivity.anaphylaxis	358519	2622	1
Self-reported disease	muscle.or.soft.tissue.injuries	358488	2653	0
Self-reported disease	bronchitis	358460	2681	0
Self-reported disease	hyperthyroidism.thyrotoxicosis	358411	2730	1
Self-reported disease	arthritis..nos.	358354	2787	0
Self-reported disease	atrial.fibrillation	358313	2828	0
Self-reported disease	eye.eyelid.problem	358301	2840	0
Self-reported disease	muscle.soft.tissue.problem	358279	2862	0
Self-reported disease	kidney.stone.ureter.stone.bladder.stone	358278	2863	0
Self-reported disease	pulmonary.embolism.....dvt	358142	2999	0
Self-reported disease	epilepsy	358126	3015	0
Self-reported disease	headaches..not.migraine.	358119	3022	0
Self-reported disease	appendicitis	358083	3058	0
Self-reported disease	ear.vestibular.disorder	358038	3103	0
Self-reported disease	spine.arthritis.spondylitis	357987	3154	0
Self-reported disease	allergy.or.anaphylactic.reaction.to.drug	357886	3255	1
Self-reported disease	sciatica	357741	3400	0
Self-reported disease	glaucoma	357355	3786	0
Self-reported disease	rheumatoid.arthritis	357124	4017	1
Self-reported disease	diverticular.disease.diverticulitis	357017	4124	0
Self-reported disease	psoriasis	356949	4192	1
Self-reported disease	stroke	356305	4836	0
Self-reported disease	anxiety.panic.attacks	356180	4961	0
Self-reported disease	emphysema.chronic.bronchitis	356110	5031	0
Self-reported disease	cataract	356096	5045	0
Self-reported disease	gout	355967	5174	0
Self-reported disease	pneumonia	355959	5182	0
Self-reported disease	osteoporosis	355405	5736	0
Self-reported disease	cholelithiasis.gall.stones	355200	5941	0
Self-reported disease	prolapsed.disc.slipped.disc	355135	6006	0
Self-reported disease	back.problem	354802	6339	0
Self-reported disease	deep.venous.thrombosis..dvt.	353904	7237	0
Self-reported disease	heart.attack.myocardial.infarction	352902	8239	0
Self-reported disease	hiatus.hernia	352801	8340	0
Self-reported disease	irritable.bowel.syndrome	352604	8537	0
Self-reported disease	eczema.dermatitis	351820	9321	1
Self-reported disease	migraine	350494	10647	0
Self-reported disease	angina	349771	11370	0
Self-reported disease	diabetes	347027	14114	0
Self-reported disease	unclassifiable	346544	14597	0
Self-reported disease	gastro.oesophageal.reflux..gord....gastric.reflux	345931	15210	0
Self-reported disease	hypothyroidism.myxoedema	343567	17574	1
Self-reported disease	depression	340493	20648	0
Self-reported disease	hayfever.allergic.rhinitis	340474	20667	1
Self-reported disease	osteoarthritis	331095	30046	0
Self-reported disease	asthma	319207	41934	1
Self-reported disease	high.cholesterol	317184	43957	0
Self-reported disease	hypertension	267581	93560	0
Self-reported cancer	eye.and.or.adnexal.cancer	361032	109	0
Self-reported cancer	primary.bone.cancer	361030	111	0
Self-reported cancer	tongue.cancer	361018	123	0
Self-reported cancer	multiple.myeloma	361016	125	0
Self-reported cancer	stomach.cancer	361008	133	0
Self-reported cancer	liver.hepatocellular.cancer	361003	138	0
Self-reported cancer	oesophageal.cancer	360979	162	0
Self-reported cancer	small.intestine.small.bowel.cancer	360978	163	0
Self-reported cancer	leukaemia	360972	169	0
Self-reported cancer	brain.cancer...primary.malignant.brain.tumour	360969	172	0
Self-reported cancer	sarcoma.fibrosarcoma	360945	196	0
Self-reported cancer	lung.cancer	360938	203	0
Self-reported cancer	chronic.lymphocytic	360904	237	0
Self-reported cancer	rectal.cancer	360869	272	0
Self-reported cancer	larynx.throat.cancer	360860	281	0
Self-reported cancer	thyroid.cancer	360802	339	0
Self-reported cancer	hodgkins.lymphoma...hodgkins.disease	360781	360	0
Self-reported cancer	unclassifiable	360736	405	0
Self-reported cancer	squamous.cell.carcinoma	360692	449	0
Self-reported cancer	kidney.renal.cell.cancer	360668	473	0
Self-reported cancer	large.bowel.cancer.colorectal.cancer	360631	510	0
Self-reported cancer	rodent.ulcer	360622	519	0
Self-reported cancer	non.melanoma.skin.cancer	360599	542	0
Self-reported cancer	non.hodgkins.lymphoma	360457	684	0
Self-reported cancer	bladder.cancer	360298	843	0
Self-reported cancer	skin.cancer	360016	1125	0
Self-reported cancer	colon.cancer.sigmoid.cancer	359927	1214	0
Self-reported cancer	malignant.melanoma	358243	2898	0
Self-reported cancer	basal.cell.carcinoma	357700	3441	0
Supplementary Table 2: Details of the self-reported disease GWAS summary statistics from the UK BioBank, made available by the Neale Laboratory. N0 and N1 denote control and case size respectively, IMD denotes traits that we deemed to have a clinical immune-mediated disease component.

### Sheet: Supp. Table 3 - Other
Category	Trait	N0	N1	ssimp Imputed	Reference	URL
	methotrexate	1424	0	FALSE	29795407
	Uveitis	330	192	FALSE	29513936	ftp://ftp.ebi.ac.uk/pub/databases/gwas/summary_statistics/HaasnootAJW_29513936_GCST006126
NMO	IgGNeg	1244	83	TRUE	29769526	ftp://ftp.ebi.ac.uk/pub/databases/gwas/summary_statistics/EstradaK_29769526_GCST006938
NMO	IgGPos	1244	132	TRUE	29769526	ftp://ftp.ebi.ac.uk/pub/databases/gwas/summary_statistics/EstradaK_29769526_GCST006937
NMO	_combined	1244	215	TRUE	29769526	ftp://ftp.ebi.ac.uk/pub/databases/gwas/summary_statistics/EstradaK_29769526_GCST005964
birdshot_retinopathy	birdshot retinopathy	693	117	FALSE	24957906	http://cmm.umcutrecht.nl/publications/koeleman/birdshot
JIA	undiff	9196	132	FALSE	unpublished
JIA	RF+	9196	204	FALSE	unpublished
JIA	systemic	9196	219	FALSE	unpublished
JIA	PsA	9196	233	FALSE	unpublished
JIA	ERA	9196	267	FALSE	unpublished
JIA	EO	9196	537	FALSE	unpublished
JIA	RF-	9196	887	FALSE	unpublished
JIA	PO	9196	907	FALSE	unpublished
JIA	_combined	9196	3490	FALSE	unpublished
EGPA	MPO+	6688	159	FALSE	31719529
EGPA	ANCA-	6688	352	FALSE	31719529
EGPA	_combined	6688	534	FALSE	31719529
Myasthenia gravis	early onset	1977	235	TRUE	25643325
Myasthenia gravis	late onset	1977	737	TRUE	25643325
Myasthenia gravis	_combined	1977	972	TRUE	25643325
Vasculitis	MPO+	5259	264	FALSE	22808956
Vasculitis	PR3+	5259	478	FALSE	22808956
PsA	Spanish	1454	744	TRUE	30552173	ftp://ftp.ebi.ac.uk/pub/databases/gwas/summary_statistics/AteridoA_30552173_GCST007043
PsA	N American	1417	1430	TRUE	30552173	ftp://ftp.ebi.ac.uk/pub/databases/gwas/summary_statistics/AteridoA_30552173_GCST007043
PsA	UK	4596	1805	FALSE	unpublished
Ank.Spond	Turkish/Iranian	1841	1480	FALSE	30946743	ftp://ftp.ebi.ac.uk/pub/databases/gwas/summary_statistics/LiZ_30946743_GCST007844
Ank.Spond	International	1644	4880	FALSE	21743469
Supplementary Table 3: Details of other Immune-mediated disease studies projected onto the basis. N0 and N1 denote control and case size respectively. 'ssimp Imputed' denotes whether the study was of sufficiently low coverage as to require imputation using ssimp. References denote pubmed identifiers. URLs are made available for studies where GWAS summary statistics are publicly available. Where t…

### Sheet: Supp. Table 4 - UKBB GeneATLAS
Category	Trait	N0	N1	IMD
Self-reported disease	dyspepsia...indigestion	451699	565	0
Self-reported disease	tropical...travel.related.infections	451658	606	0
Self-reported disease	testicular.problems..not.cancer.	206150	620	0
Self-reported disease	eye.trauma	451637	627	0
Self-reported disease	disorder.or.pituitary.gland	451636	628	0
Self-reported disease	dry.eyes	451614	650	0
Self-reported disease	fibromyalgia	451608	656	0
Self-reported disease	nervous.breakdown	451599	665	0
Self-reported disease	spinal.injury	451571	693	0
Self-reported disease	osteomyelitis	451566	698	0
Self-reported disease	gastritis.gastric.erosions	451561	703	0
Self-reported disease	rosacea	451549	715	0
Self-reported disease	carpal.tunnel.syndrome	451533	731	0
Self-reported disease	other.fractures	451529	735	0
Self-reported disease	substance.abuse.dependency	451518	746	0
Self-reported disease	renal.kidney.failure	451505	759	0
Self-reported disease	soft.tissue.inflammation	451503	761	0
Self-reported disease	blistering.desquamating.skin.disorder	451444	820	0
Self-reported disease	diabetic.eye.disease	451412	852	0
Self-reported disease	sarcoidosis	451397	867	1
Self-reported disease	psoriatic.arthropathy	451382	882	1
Self-reported disease	cranial.nerve.problem.palsy	451380	884	0
Self-reported disease	clotting.disorder.excessive.bleeding	451378	886	0
Self-reported disease	miscarriage	244577	917	0
Self-reported disease	mumps...epidemic.parotitis	451298	966	0
Self-reported disease	pancreatic.disease	451233	1031	0
Self-reported disease	bronchiectasis	451208	1056	0
Self-reported disease	osteopenia	451149	1115	0
Self-reported disease	colitis.not.crohns.or.ulcerative.colitis	451093	1171	1
Self-reported disease	menorrhagia..unknown.cause.	244268	1226	0
Self-reported disease	cervical.problem	244262	1232	0
Self-reported disease	fracture.head...neck	451018	1246	0
Self-reported disease	obstetric.problem	244246	1248	0
Self-reported disease	pneumothorax	451006	1258	0
Self-reported disease	mania.bipolar.disorder.manic.depression	451004	1260	0
Self-reported disease	ankylosing.spondylitis	450999	1265	1
Self-reported disease	benign.breast.lump	244204	1290	0
Self-reported disease	helicobacter.pylori	450973	1291	0
Self-reported disease	vasculitis	450967	1297	1
Self-reported disease	peripheral.vascular.disease	450927	1337	0
Self-reported disease	rheumatic.fever	450906	1358	0
Self-reported disease	rectal.or.colon.adenoma.polyps	450895	1369	0
Self-reported disease	oesophagitis.barretts.oesophagus	450874	1390	0
Self-reported disease	anal.problem	450803	1461	0
Self-reported disease	sleep.apnoea	450802	1462	0
Self-reported disease	head.injury	450778	1486	0
Self-reported disease	measles...morbillivirus	450761	1503	0
Self-reported disease	peritonitis	450739	1525	0
Self-reported disease	pleurisy	450726	1538	0
Self-reported disease	urinary.frequency...incontinence	450688	1576	0
Self-reported disease	chronic.obstructive.airways.disease.copd	450685	1579	0
Self-reported disease	varicose.veins	450642	1622	0
Self-reported disease	transient.ischaemic.attack..tia.	450589	1675	0
Self-reported disease	breast.cysts	243756	1738	0
Self-reported disease	gestational.hypertension.pre.eclampsia	243665	1829	0
Self-reported disease	duodenal.ulcer	450399	1865	0
Self-reported disease	other.venous.lymphatic.disease	450389	1875	0
Self-reported disease	malabsorption.coeliac.disease	450307	1957	1
Self-reported disease	chronic.fatigue.syndrome	450247	2017	0
Self-reported disease	essential.hypertension	450245	2019	0
Self-reported disease	allergy.or.anaphylactic.reaction.to.food	450229	2035	1
Self-reported disease	varicella.zoster.virus	450177	2087	0
Self-reported disease	tuberculosis..tb.	450045	2219	0
Self-reported disease	hepatitis	450025	2239	0
Self-reported disease	infection.of.nervous.system	449992	2272	0
Self-reported disease	back.pain	449865	2399	0
Self-reported disease	other.renal.kidney.problem	449821	2443	0
Self-reported disease	peripheral.nerve.disorder	449806	2458	0
Self-reported disease	neurological.injury.trauma	449772	2492	0
Self-reported disease	urinary.tract.infection.kidney.infection	449710	2554	0
Self-reported disease	abdominal.hernia	449655	2609	0
Self-reported disease	retinal.problem	449544	2720	0
Self-reported disease	chronic.degenerative.neurological.problem	449498	2766	0
Self-reported disease	type.2.diabetes	449375	2889	0
Self-reported disease	connective.tissue.disorder	449295	2969	0
Self-reported disease	cervical.spondylosis	449036	3228	0
Self-reported disease	gastric.stomach.ulcers	449021	3243	0
Self-reported disease	muscle.or.soft.tissue.injuries	449012	3252	0
Self-reported disease	bronchitis	448925	3339	0
Self-reported disease	hyperthyroidism.thyrotoxicosis	448812	3452	1
Self-reported disease	arthritis..nos.	448800	3464	0
Self-reported disease	kidney.stone.ureter.stone.bladder.stone	448742	3522	0
Self-reported disease	breast.disease..not.cancer.	241967	3527	0
Self-reported disease	viral.infection	448734	3530	0
Self-reported disease	heart.valve.problem.heart.murmur	448709	3555	0
Self-reported disease	neck.problem.injury	448658	3606	0
Self-reported disease	epilepsy	448540	3724	0
Self-reported disease	pulmonary.embolism.....dvt	448518	3746	0
Self-reported disease	throat.or.larynx.disorder	448518	3746	0
Self-reported disease	appendicitis	448450	3814	0
Self-reported disease	fracture.pelvis...lower.limb	448426	3838	0
Self-reported disease	inflammatory.bowel.disease	448386	3878	0
Self-reported disease	allergy.or.anaphylactic.reaction.to.drug	448332	3932	1
Self-reported disease	spine.arthritis.spondylitis	448298	3966	0
Self-reported disease	fracture.upper.limb...shoulder	448180	4084	0
Self-reported disease	bladder.problem..not.cancer.	448005	4259	0
Self-reported disease	sciatica	447991	4273	0
Self-reported disease	other.joint.disorder	447954	4310	0
Self-reported disease	ovarian.problem	241088	4406	0
Self-reported disease	bacterial.infection	447705	4559	0
Self-reported disease	anaemia	447666	4598	0
Self-reported disease	glaucoma	447631	4633	0
Self-reported disease	stomach.disorder	447257	5007	0
Self-reported disease	other.respiratory.problems	447211	5053	0
Self-reported disease	rheumatoid.arthritis	447182	5082	1
Self-reported disease	diverticular.disease.diverticulitis	447163	5101	0
Self-reported disease	psoriasis	447089	5175	1
Self-reported disease	other.abdominal.problem	446389	5875	0
Self-reported disease	cataract	446063	6201	0
Self-reported disease	anxiety.panic.attacks	446002	6262	0
Self-reported disease	haematology	445950	6314	0
Self-reported disease	gout	445875	6389	0
Self-reported disease	other.neurological.problem	445872	6392	0
Self-reported disease	nasal.sinus.disorder	445868	6396	0
Self-reported disease	pneumonia	445840	6424	0
Self-reported disease	stroke	445799	6465	0
Self-reported disease	respiratory.infection	445709	6555	0
Self-reported disease	ear.vestibular.disorder	445494	6770	0
Self-reported disease	heart.arrhythmia	445352	6912	0
Self-reported disease	osteoporosis	444941	7323	0
Self-reported disease	prostate.problem..not.cancer.	199016	7754	0
Self-reported disease	gall.bladder.disease	444095	8169	0
Self-reported disease	fracture	443945	8319	0
Self-reported disease	cerebrovascular.disease	443879	8385	0
Self-reported disease	disc.problem	443592	8672	0
Self-reported disease	other.urological.problem..male.	197929	8841	0
Self-reported disease	deep.venous.thrombosis..dvt.	443205	9059	0
Self-reported disease	muscle.soft.tissue.problem	442915	9349	0
Self-reported disease	emphysema.chronic.bronchitis	442523	9741	0
Self-reported disease	bone.disorder	442133	10131	0
Self-reported disease	heart.attack.myocardial.infarction	441908	10356	0
Self-reported disease	hiatus.hernia	441823	10441	0
Self-reported disease	irritable.bowel.syndrome	441568	10696	0
Self-reported disease	eczema.dermatitis	440712	11552	1
Self-reported disease	venous.thromboembolic.disease	440628	11636	0
Self-reported disease	liver.biliary.pancreas.problem	439519	12745	0
Self-reported disease	migraine	439023	13241	0
Self-reported disease	uterine.problem	231618	13876	0
Self-reported disease	angina	437865	14399	0
Self-reported disease	ent.disorder.not.cancer	435824	16440	0
Self-reported disease	eye.eyelid.problem	434209	18055	0
Self-reported disease	dermatology	433216	19048	0
Self-reported disease	gastro.oesophageal.reflux..gord....gastric.reflux	433022	19242	0
Self-reported disease	gynaecological.disorder..not.cancer.	224639	20855	0
Self-reported disease	diabetes	431159	21105	0
Self-reported disease	hypothyroidism.myxoedema	430123	22141	1
Self-reported disease	hayfever.allergic.rhinitis	426791	25473	1
Self-reported disease	depression	426150	26114	0
Self-reported disease	thyroid.problem..not.cancer.	425764	26500	0
Self-reported disease	back.problem	425375	26889	0
Self-reported disease	oesophageal.disorder	422259	30005	0
Self-reported disease	bowel.problem	422037	30227	0
Self-reported disease	neurology	421467	30797	0
Self-reported disease	heart.cardiac.problem	419790	32474	0
Self-reported disease	allergy.hypersensitivity.anaphylaxis	418792	33472	1
Self-reported disease	psychological.psychiatric.problem	417976	34288	0
Self-reported disease	osteoarthritis	414482	37782	0
Self-reported disease	asthma	399995	52269	1
Self-reported disease	high.cholesterol	396999	55265	0
Self-reported disease	joint.disorder	394632	57632	0
Self-reported disease	hypertension	331931	120333	0
Supplementary Table 4: Details of the self-reported disease GWAS summary statistics from the UK BioBank, made available by the GeneATLAS resource. N0 and N1 denote control and case size respectively, IMD denotes traits that we deemed to have a clinical immune-mediated disease component.

### Sheet: Supp. Table 5 - Astle Blood
Trait	Description	N0
baso	Basophil Count	171846
eo	Eosinophil Count	172275
hct	Haematocrit (fraction of blood volume occupied by red cells)	173039
irf	Immature Fraction of Reticulocytes	170548
lymph	Lymphocyte Counts	171643
mch	Mean Corpuscular Haemaglobin	172332
mono	Monocyte Count	170721
mpv	Mean Platelet Volume	164454
neut	Neutophil Count	170702
pdw	Platelet Distribution Width	164433
plt	Platelet Count	166066
rdw	Red Cell Distribution Width	171529
ret	Reticulocyte (Immature RBC) Count	170641
Supplementary Table 5: The main blood count traits from Astle et al. projected on to the basis. N0 indicates number of samples analysed.

### Sheet: Supp. Table 6 - Roederer Immuno
Trait	N0
GWA_P1_17026	393
GWA_MFI_588	397
GWA_MFI_589	397
GWA_P5_NKT_216	412
GWA_MFI_484	420
GWA_P3_1254	441
GWA_P3_1416	442
GWA_P3_1569	442
GWA_P3_5921	442
GWA_P3_1560	443
GWA_P3_5534	443
GWA_Lin_10	444
GWA_P3_1803	444
GWA_P3_4984	444
GWA_P3_5372	444
GWA_P3_2475	445
GWA_P3_3853	445
GWA_P3_4068	445
GWA_P3_5399	445
GWA_P3_5658	445
GWA_P3_863	445
GWA_P3_1566	446
GWA_P3_5661	446
GWA_P3_6593	446
GWA_P3_1312	447
GWA_P3_1812	447
GWA_P3_2242	447
GWA_P3_2265	447
GWA_P3_3349	447
GWA_P3_3835	447
GWA_P3_5689	447
GWA_P3_6360	447
GWA_MFI_268	448
GWA_P3_1543	448
GWA_P3_3367	448
GWA_P3_3590	448
GWA_P3_5867	448
GWA_P3_6348	448
GWA_P3_8180	448
GWA_P3_3619	449
GWA_MFI_231	450
GWA_P3_7144	450
GWA_MFI_236	451
GWA_P3_747	451
GWA_Lin_19	452
GWA_P2_3460	452
GWA_Lin_4	453
GWA_P1_4825	453
GWA_P1_8436	453
GWA_P2_12609	453
GWA_P3_1087	453
GWA_P3_1563	453
GWA_P5_gd_1783	453
GWA_P1_12137	454
GWA_P1_4834	454
GWA_P4_3476	454
GWA_P4_5567	454
GWA_P5_gd_1329	454
GWA_MFI_1	455
GWA_P1_16	455
GWA_P1_6601	455
GWA_P2_10483	455
GWA_P2_10486	455
GWA_P2_10491	455
GWA_P2_10742	455
GWA_P2_4213	455
GWA_P2_4420	455
GWA_P4_3763	455
GWA_P6_112	455
GWA_P6_earlyB_114	455
GWA_Lin_20	456
GWA_Lin_26	456
GWA_MFI_199	456
GWA_P1_3475	456
GWA_P2_4423	456
GWA_P4_3798	456
GWA_P6_earlyB_141	456
GWA_MFI_130	457
GWA_P2_4159	457
GWA_P2_4195	457
GWA_P2_4204	457
GWA_P2_4259	457
GWA_P2_4906	457
GWA_P2_4951	457
GWA_P4_3500	457
GWA_P4_3546	457
GWA_P4_3636	457
GWA_P4_4809	457
GWA_P4_4871	457
GWA_P6_305	457
GWA_Lin_11	458
GWA_Lin_16	458
GWA_Lin_2	458
GWA_Lin_23	458
GWA_Lin_27	458
GWA_MFI_578	458
GWA_P1_1896	458
GWA_P1_3935	458
GWA_P1_8660	458
GWA_P1_9	458
GWA_P4_5316	458
GWA_P4_5559	458
GWA_P5_CD8_209	458
GWA_P7_Mono_4134	458
GWA_Lin_1	459
GWA_Lin_14	459
GWA_Lin_41	459
GWA_MFI_189	459
GWA_MFI_212	459
GWA_MFI_41	459
GWA_MFI_442	459
GWA_MFI_459	459
GWA_P1_10575	459
GWA_P1_12906	459
GWA_P1_23812	459
GWA_P2_3367	459
GWA_P2_4180	459
GWA_P2_4186	459
GWA_P4_4832	459
GWA_P5_CD8_118	459
GWA_P6_106	459
GWA_P6_301	459
GWA_Lin_28	460
GWA_Lin_29	460
GWA_Lin_32	460
GWA_Lin_39	460
GWA_Lin_40	460
GWA_Lin_42	460
GWA_Lin_43	460
GWA_Lin_5	460
GWA_Lin_7	460
GWA_MFI_121	460
GWA_MFI_4	460
GWA_MFI_441	460
GWA_MFI_504	460
GWA_MFI_516	460
GWA_MFI_552	460
GWA_MFI_58	460
GWA_MFI_67	460
GWA_P1_10509	460
GWA_P1_12682	460
GWA_P1_2	460
GWA_P1_4	460
GWA_P4_3482	460
GWA_P4_3553	460
GWA_P5_CD8_165	460
GWA_P7_100	460
GWA_P7_110	460
GWA_P7_211	460
GWA_P7_224	460
GWA_P1_3937	461
GWA_P4_3551	461
GWA_P4_5538	461
Supplementary Table 6: Immune cell count data from Roederer et al. projected on to the basis. N0 indicates number of samples analysed.

### Sheet: Supp. Table 7 - Ahola-olli Cyto
Trait	N0
MCSF	840
MCP3	843
TNFb	1559
IL1b	3309
IL5	3364
IL7	3409
RANTES	3421
TNFa	3454
IL2	3475
IL16	3483
MIF	3494
GROa	3505
MIP1a	3522
IL8	3526
bNGF	3531
IL13	3557
CTACK	3631
IL9	3634
IL18	3636
IL1ra	3638
IL2ra	3677
SCGFb	3682
IP10	3685
MIG	3685
SDF1a	5998
VEGF	7118
FGFBasic	7565
IL10	7681
IFNg	7701
IL17	7760
GCSF	7904
IL4	8124
Eotaxin	8153
TRAIL	8186
IL6	8189
MIP1b	8243
IL12p70	8270
SCF	8290
HGF	8292
MCP1	8293
PDGFbb	8293
Supplementary Table 7: Cytokine concentration data from Ahola-olli et al. projected on to the basis. N0 indicates number of samples analysed.
